# Genome assembly of the dyeing poison frog provides insights into the dynamics of transposable element and genome-size evolution

**DOI:** 10.1101/2023.11.06.565769

**Authors:** Carolin Dittrich, Franz Hölzl, Steve Smith, Chloe A. Fouilloux, Darren J. Parker, Lauren A. O’Connell, Lucy S. Knowles, Margaret Hughes, Ade Fewings, Rhys Morgan, Bibiana Rojas, Aaron A. Comeault

## Abstract

Genome size varies greatly across the tree of life and transposable elements are an important contributor to this variation. Among vertebrates, amphibians display the greatest variation in genome size, making them ideal models to explore the causes and consequences of genome size variation. However, high-quality genome assemblies for amphibians have, until recently, been rare. Here, we generate a high-quality genome assembly for the dyeing poison frog, *Dendrobates tinctorius*. We compare this assembly to publicly-available frog genomes and find evidence for both large-scale conserved synteny and widespread rearrangements between frog lineages. Comparing conserved orthologs annotated in these genomes revealed a strong correlation between genome size and gene size. To explore the cause of gene-size variation, we quantified the location of transposable elements relative to gene features and find that the accumulation of transposable elements in introns has played an important role in the evolution of gene size in *D. tinctorius*, while estimates of insertion times suggest that many insertion events are recent and species-specific. Finally, we show that the diversity and abundance of transposable elements in poison frog genomes can complicate genotyping efforts that rely on repetitive elements as sequence anchors. Our results show that transposable elements have clearly played an important role in the evolution of large genome size in *D. tinctorius*. Future studies are needed to fully understand the dynamics of transposable element evolution and to optimise primer or bait design for cost-effective population-level genotyping in species with large, repetitive genomes.

**Significance:** Amphibians display more variation in genome size than any other vertebrate lineage. Complexities associated with large genomes frequently hamper genome assembly and population genetic studies. Here we use long-read HiFi sequences to generate a high-quality 6.3 Gbp genome assembly of the poison frog *Dendrobates tinctorius*. We use this genome and leverage comparative genomics and *de novo* annotations to quantify aspects of genome evolution driven by repetitive transposable genetic elements. Our results provide support for the dynamic role that transposable elements play in driving the evolution of “genomic gigantism” in amphibians. We also show how transposable elements can be leveraged for cost-efficient population genetic studies using limited input material.
