## Supplementary tables S1-S2 for "Genome assembly of the dyeing poison frog provides insights into the dynamics of transposable element and genome-size evolution"

### Sheet: S1
Stacks version	V 2.64
primer	LINE109				TE644
method	O. pumilio	de novo 50 bp	de novo 100 bp	D. tinctorius	O. pumilio	de novo 50 bp	de novo 100 bp	D. tinctorius
n samples	92	91	91	92	92	92	91	92
ustacks. % reads incorporated min-max. mean +sd	NA	2.8-73.2; 32.1 + 15.4	0.6-45.2; 6.3 + 8.9	NA	NA	1.3 -87.1; 74.6 + 13.5	8.1-83.2; 49.1 + 16.8	NA
gstacks % reads incorporated	10.1	NA	NA	46.3	12.3	NA	NA	51.2
gstacks. per sample coverage min-max. mean+sd	1-168; 5.8 + 18	4.8-102.8; 8 +19.9	3-24.2; 7.1 + 4	1 - 302.4; 7.1 + 31.5	1.1 - 210.3; 18.7 + 33.8	3.1 -123.8; 18.2 + 24	4.9-114.3; 11.4 +15.1	1.1 -395.4; 20.5 + 48.8
mean insert length (mean + sd)	66.6 + 26.5	64.9 +12	116.1 + 16.1	62.5 + 27.3	66.66 + 26.2	67.2 + 13.1	115.8 + 15.1	63.5 + 26.8
mean number of sites per locus	69	73.8	115.5	74.5	75.7	80	123.6	83.6
snps	513	1952	124	2476	21335	92433	15987	82863
samples per locus (mean)	9.28	6.07	3.12	8.71	8.68	10.21	7.13	7.89

### Sheet: S2
Primer	LINE 109							TE 644
Method	stacks 2.64							stacks 2.64												ANGSD
	filter_rad (soft filter)							filter_rad (soft filter)								vcftools (strong filter)
mapping	O. pumilio	de novo 50bp mac	de novo 50bp maf	de novo 100bp mac	de novo 100bp maf	D. tinctorius mac	D. tinctorius maf	O. pumilio mac	O. pumilio maf	de novo 50bp mac	de novo 50bp maf	de novo 100bp mac	de novo 100bp maf	D. tinctorius mac	D. tinctorius maf	O. pumilio	de novo 50bp	de novo 100bp	D. tinctorius	D. tinctorius (70)	D. tinctorius (80)
SNPs after mapping	513	1952	1952	124	124	2476	2476	21335	21335	92433	92433	15987	15987	82863	82863	21335	92433	15987	82863	NA	NA
missingness %	90.07	93.32	93.32	96.57	96.57	89.73	89.73	90.31	90.31	88.91	88.91	92.16	92.16	90.32	90.32	90.31	88.91	92.16	90.32	17.67 ± 0.17	11.07 ± 0.08
SNPs after filtering	NA	217	282	NA	NA	711	817	4258	5185	23943	29064	2822	3554	14434	21052	50	176	11	41	345	291
individuals after filtering	NA	76	75	NA	NA	77	77	76	76	76	76	75	75	78	78	90	91	87	90	92	92
missing genotypes (mean) %	NA	84.91	85.59	NA	NA	83.12	83.66	81.51	83.76	80.73	82.58	84.16	84.93	82.95	84.95	36.25	40.97	41.06	41.33	17.67 ± 0.17	11.07 ± 0.08
colony clusters	NA	19 (11)	21 (12)	NA	NA	31 (18)	31 (24)	68 (62)	71 (66)	72 (70)	72 (69)	48 (41)	48 (38)	78 (all)	78 (all)	13 (6)	10 (4)	15 (7)	31 (16)	13 ± 3	9 ± 1
full sib families	NA	20	24	NA	NA	31	31	72	72	73	73	65	66	78	78	39	69	27	40	71 ± 5	68 ± 6
full sib family size	NA	1 - 7	1 - 8	NA	NA	1 - 4	1 - 4	1 - 2	1 - 2	1 - 2	1 - 2	1 -2	1 - 2	1	1	1 - 10	1 - 4	1 - 14	1 - 15	1 - 4	1 - 5
identification of dublicates	NA	0/5	0/5	NA	NA	2023-05-01	2023-05-01	0/5	0/5	2023-05-03	2023-05-03	2023-05-02	2023-05-02	0/5	0/5	0/5	0/5	0/5	0/5	2023-05-05	2023-05-04
estimate population size (random mating)	NA	44	44	NA	NA	84	84	950	1267	1629	1629	285	271	NA	NA	32	70	24	35	70 ± 6	56 ± 11
estimate population size (non random mating)	NA	15	17	NA	NA	21	22	255	363	511	536	87	87	NA	NA	16	37	14	12	71 ± 6	58 ± 11
